# Comparative genomics reveals modular virulence repertoires and extensive horizontal gene transfer in *Vibrio* species associated with white syndrome of *Porites cylindrica*

**DOI:** 10.64898/2026.03.19.713055

**Authors:** Ewelina Rubin, Gaurav Shimpi, Héloïse Rouzé, Bastian Bentlage

**Affiliations:** Marine Laboratory, University of Guam, Mangilao, GU 96923; Department of Ecosystem Studies, Graduate School of Agricultural and Life Sciences, The University of Tokyo, Yayoi, Tokyo, Japan; UMR MARBEC, University of Montpellier, CNRS, IFREMER, IRD, Mayotte

## Abstract

Coral white syndrome (WS) is a widespread condition characterized by tissue loss and skeletal exposure, with multiple bacterial pathogens—particularly *Vibrio* species—implicated in its etiology. To investigate the genomic basis of potential virulence in *Vibrio* associated with WS of *Porites cylindrica*, we isolated 57 *Vibrio* strains from healthy and diseased coral tissues collected from reefs in Guam. Thirteen representative strains from five dominant species—*V. coralliilyticus, V. owensii, V. tubiashii, V. harveyi,* and *V. tetraodonis*—were selected for whole-genome sequencing using Oxford Nanopore Technology. Comparative genomic analyses revealed a conserved repertoire of extracellular enzymes, including hemolysins, cytolysins, metalloproteases, and subtilisin-like peptidases, alongside lineage-specific toxin and regulatory modules. Variation in secretion systems (T1SS–T6SS), particularly in T3SS, T4SS, and T6SS subtypes, reflected diversification of host-interaction and competitive capacities across species. Mobile genetic elements, including plasmids and prophages, contributed additional virulence-associated genes and secretion clusters, underscoring the role of horizontal gene transfer in shaping the accessory genome content. Notably, *V. coralliilyticus* harbored cholera toxin–related genes (*ace* and *zot*), while conjugative plasmid systems indicated potential for gene dissemination across lineages. Together, these findings demonstrate that virulence potential in coral-associated *Vibrio* is broadly distributed and structured by a conserved ecological core overlaid with flexible, horizontally acquired modules. This study provides the first comparative genomic framework for *Vibrio* associated with *P. cylindrica*, advancing our understanding of how genomic plasticity and modular virulence repertoires may contribute to opportunistic disease dynamics in coral reef ecosystems.
