## Supplementary File 1 for "Comparative genomics reveals modular virulence repertoires and extensive horizontal gene transfer in *Vibrio* species associated with white syndrome of *Porites cylindrica*"

### Sheet: data_summary
Supplementary File: NCBI assembly accession numbers, species names, and strain designations for 176 reference genomes (175 Vibrio spp. and one outgroup species) used in the phylogenetic analysis. Species names status ccording to the International Committee on Systematics of Prokaryotes (ICSP) nomenclature using the List of Prokaryotic names with Standing in Nomenclature (LPSN; https://lpsn.dsmz.d…
Assembly Accession	Genus	Species	Tree.name	Strain	Organism Scientific Name	LSPN name	LSPN nomenclautre status	LSPN taxonomic status
GCF_000011805.1	Aliivibrio	fischeri	Aliivibrio_fischeri	strain: ES114	Aliivibrio_fischeri	Aliivibrio fischeri (Beijerinck 1889) Urbanczyk et al. 2007	validly published under the ICNP	correct name
GCF_005144905.1	Vibrio	cyclitrophicus	V.cyclitrophicus	strain: ECSMB14105	Vibrio cyclitrophicus	Vibrio cyclotrophicus Hedlund and Staley 2001	inaccurate spelling	misspelling
GCF_000024825.1	Vibrio	antiquarius	V.antiquarius	strain: EX25	Vibrio antiquarius	"Vibrio antiquarius" Hasan et al. 2015	not validly published	preferred name (not correct name)
GCF_014879975.1	Vibrio	bathopelagicus	V.bathopelagicus	strain: Sal10	Vibrio bathopelagicus	"Vibrio bathopelagicus" Lasa et al. 2021	not validly published	preferred name (not correct name)
GCF_012275705.1	Vibrio	chemaguriensis	V.chemaguriensis	strain: Iso1	Vibrio chemaguriensis	"Vibrio chemaguriensis" Ghosh and Bhadury 2019	not validly published	preferred name (not correct name)
GCF_050337155.1	Vibrio	cionasavignyae	V.cionasavignyae	strain: JAMM2507	Vibrio cionasavignyae	"Vibrio cionasavignyae" Kaufmann et al. 2025	not validly published	preferred name (not correct name)
GCF_050337905.1	Vibrio	clamense	V.clamense	strain: JAMM0920	Vibrio clamense	"Vibrio clamense" Kaufmann et al. 2025	not validly published	preferred name (not correct name)
GCF_015278125.1	Vibrio	fluminensis	V.fluminensis	strain: A621	Vibrio fluminensis	"Vibrio fluminensis" De Azevedo et al. 2022	not validly published	preferred name (not correct name)
GCF_015223435.1	Vibrio	hibernica	V.hibernica	strain: B1.19	Vibrio hibernica	"Vibrio hibernica" Woods et al. 2020	not validly published	preferred name (not correct name)
GCF_042245395.1	Vibrio	iocasae	V.iocasae	strain: HN007	Vibrio iocasae	"Vibrio iocasae" Luo et al. 2025	not validly published	preferred name (not correct name)
GCF_050337535.1	Vibrio	kagoshimensis	V.kagoshimensis	strain: JAMM0761	Vibrio kagoshimensis	"Vibrio kagoshimensis" Kaufmann et al. 2025	not validly published	preferred name (not correct name)
GCF_050337565.1	Vibrio	kasasachensis	V.kasasachensis	strain: JAMM1812	Vibrio kasasachensis	"Vibrio kasasachensis" Kaufmann et al. 2025	not validly published	preferred name (not correct name)
GCF_050337325.1	Vibrio	kyushuensis	V.kyushuensis	strain: JAMM1822	Vibrio kyushuensis	"Vibrio kyushuensis" Kaufmann et al. 2025	not validly published	preferred name (not correct name)
GCF_050337265.1	Vibrio	lamellibrachiae	V.lamellibrachiae	strain: JAMM2626	Vibrio lamellibrachiae	"Vibrio lamellibrachiae" Kaufmann et al. 2025	not validly published	preferred name (not correct name)
GCF_003415655.1	Vibrio	maerlii	V.maerlii	strain: G62	Vibrio maerlii	"Vibrio maerlii" Silva et al. 2018	not validly published	preferred name (not correct name)
GCF_050337375.1	Vibrio	makurazakiensis	V.makurazakiensis	strain: JAMM1826	Vibrio makurazakiensis	"Vibrio makurazakiensis" Kaufmann et al. 2025	not validly published	preferred name (not correct name)
GCF_014050145.1	Vibrio	marinisediminis	V.marinisediminis	strain: 404	Vibrio marinisediminis	"Vibrio marinisediminis" Zhao et al. 2021	not validly published	preferred name (not correct name)
GCF_050337445.1	Vibrio	minamisatsumaniensis	V.minamisatsumaniensis	strain: JAMM0571	Vibrio minamisatsumaniensis	"Vibrio minamisatsumaniensis" Kaufmann et al. 2025	not validly published	preferred name (not correct name)
GCF_029635775.1	Vibrio	misgurnus	V.misgurnus	strain: GVC	Vibrio misgurnus	"Vibrio misgurnus" Huang et al. 2024	not validly published	preferred name (not correct name)
GCF_050337205.1	Vibrio	nomapromontoriensis	V.nomapromontoriensis	strain: JAMM1728	Vibrio nomapromontoriensis	"Vibrio nomapromontoriensis" Kaufmann et al. 2025	not validly published	preferred name (not correct name)
GCF_005281835.1	Vibrio	profundi	V.profundi	strain: TP187	Vibrio profundi	"Vibrio profundi" Zhang et al. 2019	not validly published	preferred name (not correct name)
GCF_050337555.1	Vibrio	profundum	V.profundum	strain: JAMM1780	Vibrio profundum	"Vibrio profundum" Kaufmann et al. 2025	not validly published	preferred name (not correct name)
GCF_002257545.1	Vibrio	qinghaiensis	V.qinghaiensis	strain: Q67	Vibrio qinghaiensis	"Vibrio qinghaiensis" Zhu et al. 1994	not validly published	preferred name (not correct name)
GCF_003350325.1	Vibrio	rhodolitus	V.rhodolitus	strain: G98	Vibrio rhodolitus	"Vibrio rhodolitus" Silva et al. 2018	not validly published	preferred name (not correct name)
GCF_050337435.1	Vibrio	satsumensis	V.satsumensis	strain: JAMM0822	Vibrio satsumensis	"Vibrio satsumensis" Kaufmann et al. 2025	not validly published	preferred name (not correct name)
GCF_003350295.1	Vibrio	tetraodonis	V.tetraodonis	strain: A511	Vibrio tetraodonis	"Vibrio tetraodonis" Azevedo et al. 2021	not validly published	preferred name (not correct name)
GCF_050337275.1	Vibrio	wakamikoensis	V.wakamikoensis	strain: JAMM2464	Vibrio wakamikoensis	"Vibrio wakamikoensis" Kaufmann et al. 2025	not validly published	preferred name (not correct name)
GCF_030161235.1	Vibrio	zhanjiangensis	V.zhanjiangensis	strain: NBRC 108723	Vibrio zhanjiangensis	"Vibrio zhanjiangensis" Jin et al. 2012	not validly published	preferred name (not correct name)
GCF_024346755.1	Vibrio	aerogenes	V.aerogenes	strain: LMG 19650	Vibrio aerogenes	Vibrio aerogenes Shieh et al. 2000	validly published under the ICNP	correct name
GCF_028858425.1	Vibrio	aestuarianus	V.aestuarianus	strain: U36	Vibrio aestuarianus	Vibrio aestuarianus Tison and Seidler 1983	validly published under the ICNP	correct name
GCF_012641465.1	Vibrio	agarilyticus	V.agarilyticus	strain: SM6	Vibrio agarilyticus	Vibrio agarilyticus Wang et al. 2021	validly published under the ICNP	correct name
GCF_030400295.1	Vibrio	agarivorans	V.agarivorans	strain: EKP203	Vibrio agarivorans	Vibrio agarivorans Macián et al. 2001	validly published under the ICNP	correct name
GCF_003144035.1	Vibrio	albus	V.albus	strain: E4404	Vibrio albus	Vibrio albus Li et al. 2019	validly published under the ICNP	correct name
GCF_019670485.1	Vibrio	alfacsensis	V.alfacsensis	strain: 04Ya108	Vibrio alfacsensis	Vibrio alfacsensis Gomez-Gil et al. 2012	validly published under the ICNP	correct name
GCF_028204155.1	Vibrio	algarum	V.algarum	strain: KJ40-1	Vibrio algarum	Vibrio algarum Butt et al. 2024	validly published under the ICNP	correct name
GCF_009601765.2	Vibrio	algicola	V.algicola	strain: SM1977	Vibrio algicola	Vibrio algicola Geng et al. 2020	validly published under the ICNP	correct name
GCF_023650915.1	Vibrio	alginolyticus	V.alginolyticus	strain: E110	Vibrio alginolyticus	Vibrio alginolyticus (Miyamoto et al. 1961) Sakazaki 1968 (Approved Lists 1980)	validly published under the ICNP	correct name
GCF_030161215.1	Vibrio	algivorus	V.algivorus	strain: NBRC 111146	Vibrio algivorus	Vibrio algivorus Doi et al. 2016	validly published under the ICNP	correct name
GCF_023145695.1	Vibrio	amylolyticus	V.amylolyticus	strain: ZSDE26	Vibrio amylolyticus	Vibrio amylolyticus Zhang et al. 2023	validly published under the ICNP	correct name
GCF_003390515.1	Vibrio	anguillarum	V.anguillarum	strain: PF4-E1-1	Vibrio anguillarum	Vibrio anguillarum Bergman 1909 (Approved Lists 1980)	validly published under the ICNP	synonym
GCF_002157735.2	Vibrio	aphrogenes	V.aphrogenes	strain: CA-1004	Vibrio aphrogenes	Vibrio aphrogenes Tanaka et al. 2018	validly published under the ICNP	correct name
GCF_030297155.1	Vibrio	apostichopi	V.apostichopi	strain: FE10	Vibrio apostichopi	Vibrio apostichopi Kudo et al. 2024	validly published under the ICNP	correct name
GCF_003970385.1	Vibrio	aquaticus	V.aquaticus	strain: BEI207	Vibrio aquaticus	Vibrio aquaticus Li et al. 2020	validly published under the ICNP	correct name
GCF_009363415.1	Vibrio	aquimaris	V.aquimaris	strain: THAF100	Vibrio aquimaris	Vibrio aquimaris Franco et al. 2026	validly published under the ICNP	correct name
GCF_024347295.1	Vibrio	artabrorum	V.artabrorum	strain: CECT 7226	Vibrio artabrorum	Vibrio artabrorum Diéguez et al. 2011	validly published under the ICNP	correct name
GCF_010587385.1	Vibrio	astriarenae	V.astriarenae	strain: HN897	Vibrio astriarenae	Vibrio astriarenae Al-Saari et al. 2016	validly published under the ICNP	correct name
GCF_024347315.1	Vibrio	atlanticus	V.atlanticus	strain: CECT 7223	Vibrio atlanticus	Vibrio atlanticus Diéguez et al. 2011	validly published under the ICNP	correct name
GCF_009811315.1	Vibrio	atypicus	V.atypicus	strain: DSM 25292	Vibrio atypicus	Vibrio atypicus Wang et al. 2010	validly published under the ICNP	correct name
GCF_002849855.1	Vibrio	azureus	V.azureus	strain: LC2-005	Vibrio azureus	Vibrio azureus Yoshizawa et al. 2009	validly published under the ICNP	correct name
GCF_001639065.2	Vibrio	barjaei	V.barjaei	strain: 3062	Vibrio barjaei	Vibrio barjaei Dubert et al. 2017	validly published under the ICNP	correct name
GCF_001399455.2	Vibrio	bivalvicida	V.bivalvicida	strain: 605	Vibrio bivalvicida	Vibrio bivalvicida Dubert et al. 2016	validly published under the ICNP	correct name
GCF_000189255.1	Vibrio	brasiliensis	V.brasiliensis	strain: LMG 20546	Vibrio brasiliensis LMG 20546	Vibrio brasiliensis Thompson et al. 2003	validly published under the ICNP	correct name
GCF_024346795.1	Vibrio	breoganii	V.breoganii	strain: CAIM 1829	Vibrio breoganii	Vibrio breoganii Beaz Hidalgo et al. 2009	validly published under the ICNP	correct name
GCF_002906475.1	Vibrio	campbellii	V.campbellii	strain: BoB-53	Vibrio campbellii	Vibrio campbellii (Baumann et al. 1971) Baumann et al. 1981	validly published under the ICNP	correct name
GCF_000165125.1	Vibrio	caribbeanicus	V.caribbeanicus	strain: ATCC BAA-2122	Vibrio caribbeanicus ATCC BAA-2122	Vibrio caribbeanicus Hoffmann et al. 2012	validly published under the ICNP	correct name
GCF_003335255.1	Vibrio	casei	V.casei	strain: JB196	Vibrio casei	Vibrio casei Bleicher et al. 2010	validly published under the ICNP	correct name
GCF_002156525.1	Vibrio	celticus	V.celticus	strain: Rd 8.15	Vibrio celticus	Vibrio celticus Beaz-Hidalgo et al. 2011	validly published under the ICNP	correct name
GCF_040412085.2	Vibrio	chaetopteri	V.chaetopteri	strain: CB1-14	Vibrio chaetopteri	Vibrio chaetopteri Kurilenko et al. 2025	validly published under the ICNP	correct name
GCF_024347355.1	Vibrio	chagasii	V.chagasii	strain: LMG 21353	Vibrio chagasii	Vibrio chagasii Thompson et al. 2003	validly published under the ICNP	correct name
GCF_028863985.1	Vibrio	chanodichtyis	V.chanodichtyis	strain: DSL-7	Vibrio chanodichtyis	Vibrio chanodichtyis Wu et al. 2023	validly published under the ICNP	correct name
GCF_009665415.1	Vibrio	cidicii	V.cidicii	strain: 2423-01	Vibrio cidicii	Vibrio cidicii Orata et al. 2016	validly published under the ICNP	correct name
GCF_900460255.1	Vibrio	cincinnatiensis	V.cincinnatiensis	strain: NCTC12012	Vibrio cincinnatiensis	Vibrio cincinnatiensis Brayton et al. 1986	validly published under the ICNP	correct name
GCF_024346835.1	Vibrio	comitans	V.comitans	strain: LMG 23416	Vibrio comitans	Vibrio comitans Sawabe et al. 2007	validly published under the ICNP	correct name
GCF_029541605.1	Vibrio	coralliilyticus	V.coralliilyticus	strain: Rb102	Vibrio coralliilyticus	Vibrio coralliilyticus Ben-Haim et al. 2003	validly published under the ICNP	correct name
GCF_036864355.1	Vibrio	coralliirubri	V.coralliirubri	strain: W084	Vibrio coralliirubri	Vibrio coralliirubri Poli et al. 2018	validly published under the ICNP	correct name
GCF_024347395.1	Vibrio	cortegadensis	V.cortegadensis	strain: CECT 7227	Vibrio cortegadensis	Vibrio cortegadensis Lasa et al. 2014	validly published under the ICNP	correct name
GCF_024347415.1	Vibrio	crassostreae	V.crassostreae	strain: LMG 22240	Vibrio crassostreae	Vibrio crassostreae Faury et al. 2004	validly published under the ICNP	correct name
GCF_011801455.1	Vibrio	diabolicus	V.diabolicus	strain: FA3	Vibrio diabolicus	Vibrio diabolicus Raguénès et al. 1997	validly published under the ICNP	correct name
GCF_038452265.1	Vibrio	diazotrophicus	V.diazotrophicus	strain: ATCC 33466	Vibrio diazotrophicus	Vibrio diazotrophicus Guerinot et al. 1982	validly published under the ICNP	correct name
GCF_024347455.1	Vibrio	echinoideorum	V.echinoideorum	strain: DSM 107264	Vibrio echinoideorum	Vibrio echinoideorum Hira et al. 2019	validly published under the ICNP	correct name
GCF_009874545.1	Vibrio	eleionomae	V.eleionomae	strain: CAIM 722	Vibrio eleionomae	Vibrio eleionomae Enciso-Ibarra et al. 2023	validly published under the ICNP	correct name
GCF_001695575.1	Vibrio	europaeus	V.europaeus	strain: PP-638	Vibrio europaeus	Vibrio europaeus (Prado et al. 2016) Dubert et al. 2016	validly published under the ICNP	correct name
GCF_003568985.1	Vibrio	ezurae	V.ezurae	strain: JCM 21522	Vibrio ezurae	Vibrio ezurae Sawabe et al. 2005	validly published under the ICNP	correct name
GCF_021852965.1	Vibrio	floridensis	V.floridensis	strain: IRLE0018	Vibrio floridensis	Vibrio floridensis Grant et al. 2023	validly published under the ICNP	correct name
GCF_001558415.2	Vibrio	fluvialis	V.fluvialis	strain: ATCC 33809	Vibrio fluvialis	Vibrio fluvialis Lee et al. 1981	validly published under the ICNP	correct name
GCF_024347475.1	Vibrio	fortis	V.fortis	strain: LMG 21557	Vibrio fortis	Vibrio fortis Thompson et al. 2003	validly published under the ICNP	correct name
GCF_002749895.1	Vibrio	fujianensis	V.fujianensis	strain: FJ201301	Vibrio fujianensis	Vibrio fujianensis Fang et al. 2018	validly published under the ICNP	correct name
GCF_006364355.1	Vibrio	furnissii	V.furnissii	strain: FDAARGOS_777	Vibrio furnissii	Vibrio furnissii Brenner et al. 1984	validly published under the ICNP	correct name
GCF_000967545.1	Vibrio	galatheae	V.galatheae	strain: S2757	Vibrio galatheae	Vibrio galatheae Giubergia et al. 2016	validly published under the ICNP	correct name
GCF_024347495.1	Vibrio	gallaecicus	V.gallaecicus	strain: CECT 7244	Vibrio gallaecicus	Vibrio gallaecicus Beaz-Hidalgo et al. 2009	validly published under the ICNP	correct name
GCF_024346875.1	Vibrio	gallicus	V.gallicus	strain: CIP 107863	Vibrio gallicus	Vibrio gallicus Sawabe et al. 2004	validly published under the ICNP	correct name
GCF_026001925.1	Vibrio	gangliei	V.gangliei	strain: DSM 104291	Vibrio gangliei	Vibrio gangliei Meng et al. 2018	validly published under the ICNP	correct name
GCF_023920225.1	Vibrio	gazogenes	V.gazogenes	strain: PB1	Vibrio gazogenes	Vibrio gazogenes (Harwood et al. 1980 ex Harwood 1978) Baumann et al. 1981	validly published under the ICNP	correct name
GCF_022836845.1	Vibrio	gelatinilyticus	V.gelatinilyticus	strain: ZSDZ34	Vibrio gelatinilyticus	Vibrio gelatinilyticus Zhang et al. 2023	validly published under the ICNP	correct name
GCF_022371215.1	Vibrio	gigantis	V.gigantis	strain: ACE001	Vibrio gigantis	Vibrio gigantis Le Roux et al. 2005	validly published under the ICNP	correct name
GCF_003568965.1	Vibrio	halioticoli	V.halioticoli	strain: IAM 14596	Vibrio halioticoli	Vibrio halioticoli Sawabe et al. 1998	validly published under the ICNP	correct name
GCF_900107935.1	Vibrio	hangzhouensis	V.hangzhouensis	strain: CGMCC 1.7062	Vibrio hangzhouensis	Vibrio hangzhouensis Xu et al. 2009	validly published under the ICNP	correct name
GCF_051207355.1	Vibrio	hannami	V.hannami	strain: LMG30079	Vibrio hannami	Vibrio hannami Lee et al. 2019	validly published under the ICNP	correct name
GCF_030060435.1	Vibrio	harveyi	V.harveyi	strain: SB1	Vibrio harveyi	Vibrio harveyi (Johnson and Shunk 1936) Baumann et al. 1981	validly published under the ICNP	correct name
GCF_001274785.1	Vibrio	hepatarius	V.hepatarius	strain: DSM 19134	Vibrio hepatarius	Vibrio hepatarius Thompson et al. 2003	validly published under the ICNP	correct name
GCF_921292975.1	Vibrio	hippocampi	V.hippocampi	isolate: BFLP-4, strain: CECT 8226	Vibrio hippocampi	Vibrio hippocampi Balcázar et al. 2010	validly published under the ICNP	correct name
GCF_002906655.1	Vibrio	hyugaensis	V.hyugaensis	strain: 090810a	Vibrio hyugaensis	Vibrio hyugaensis Urbanczyk et al. 2015	validly published under the ICNP	correct name
GCF_000222605.1	Vibrio	ichthyoenteri	V.ichthyoenteri	strain: ATCC 700023	Vibrio ichthyoenteri ATCC 700023	Vibrio ichthyoenteri Ishimaru et al. 1996	validly published under the ICNP	correct name
GCF_001895205.1	Vibrio	injensis	V.injensis	strain: M12-1144	Vibrio injensis	Vibrio injensis corrig. Paek et al. 2021	validly published under the ICNP	correct name
GCF_025195085.2	Vibrio	intestinalis	V.intestinalis	strain: YLB-11	Vibrio intestinalis	Vibrio intestinalis Yu et al. 2023	validly published under the ICNP	correct name
GCF_024346935.1	Vibrio	inusitatus	V.inusitatus	strain: LMG 23434	Vibrio inusitatus	Vibrio inusitatus Sawabe et al. 2007	validly published under the ICNP	correct name
GCF_024347675.1	Vibrio	ishigakensis	V.ishigakensis	strain: C1	Vibrio ishigakensis	Vibrio ishigakensis Gao et al. 2018	validly published under the ICNP	correct name
GCF_024582835.1	Vibrio	japonicus	V.japonicus	strain: JCM 31412	Vibrio japonicus	Vibrio japonicus Doi et al. 2017	validly published under the ICNP	correct name
GCF_002887615.1	Vibrio	jasicida	V.jasicida	strain: 090810c	Vibrio jasicida 090810c	Vibrio jasicida Yoshizawa et al. 2012	validly published under the ICNP	correct name
GCF_024347535.1	Vibrio	kanaloae	V.kanaloae	strain: LMG 20539	Vibrio kanaloae	Vibrio kanaloae Thompson et al. 2003	validly published under the ICNP	correct name
GCF_002877605.2	Vibrio	lentus	V.lentus	strain: 10N.261.52.F12	Vibrio lentus	Vibrio lentus Macián et al. 2001	validly published under the ICNP	correct name
GCF_000426765.1	Vibrio	litoralis	V.litoralis	strain: DSM 17657	Vibrio litoralis DSM 17657	Vibrio litoralis Nam et al. 2007	validly published under the ICNP	correct name
GCF_024346955.1	Vibrio	mangrovi	V.mangrovi	strain: CECT 7927	Vibrio mangrovi	Vibrio mangrovi Rameshkumar et al. 2011	validly published under the ICNP	correct name
GCF_921294215.1	Vibrio	marisflavi	V.marisflavi	isolate: WH134, strain: CECT 7928	Vibrio marisflavi CECT 7928	Vibrio marisflavi Wang et al. 2011	validly published under the ICNP	correct name
GCF_013364395.1	Vibrio	mediterranei	V.mediterranei	strain: Vic-OC-097	Vibrio mediterranei	Vibrio mediterranei Pujalte and Garay 1986	validly published under the ICNP	correct name
GCF_023634655.1	Vibrio	methylphosphonaticus	V.methylphosphonaticus	strain: S4B1	Vibrio methylphosphonaticus	Vibrio methylphosphonaticus Wang et al. 2023	validly published under the ICNP	correct name
GCF_030580635.1	Vibrio	metoecus	V.metoecus	strain: ZF102	Vibrio metoecus	Vibrio metoecus Kirchberger et al. 2014	validly published under the ICNP	correct name
GCF_900460295.1	Vibrio	metschnikovii	V.metschnikovii	strain: NCTC8443	Vibrio metschnikovii	Vibrio metschnikovii Gamaleia 1888 (Approved Lists 1980)	validly published under the ICNP	correct name
GCF_001012815.1	Vibrio	mexicanus	V.mexicanus	strain: CAIM 1540	Vibrio mexicanus	Vibrio mexicanus González-Castillo et al. 2015	validly published under the ICNP	correct name
GCF_900460385.1	Vibrio	mimicus	V.mimicus	strain: NCTC11435	Vibrio mimicus	Vibrio mimicus Davis et al. 1982	validly published under the ICNP	correct name
GCF_049563345.1	Vibrio	mytili	V.mytili	strain: NH-13	Vibrio mytili	Vibrio mytili Pujalte et al. 1993	validly published under the ICNP	correct name
GCF_001456255.1	Vibrio	natriegens	V.natriegens	strain: ATCC 14048	Vibrio natriegens NBRC 15636 = ATCC 14048 = DSM 759	Vibrio natriegens (Payne et al. 1961) Baumann et al. 1981	validly published under the ICNP	correct name
GCF_000764325.1	Vibrio	navarrensis	V.navarrensis	strain: ATCC 51183	Vibrio navarrensis	Vibrio navarrensis Urdaci et al. 1991	validly published under the ICNP	correct name
GCF_024346975.1	Vibrio	neonatus	V.neonatus	strain: JCM 21521	Vibrio neonatus	Vibrio neonatus Sawabe et al. 2005	validly published under the ICNP	correct name
GCF_049821495.1	Vibrio	neptunius	V.neptunius	strain: DEN11	Vibrio neptunius	Vibrio neptunius Thompson et al. 2003	validly published under the ICNP	correct name
GCF_001591105.1	Vibrio	nereis	V.nereis	strain: NBRC 15637	Vibrio nereis NBRC 15637	Vibrio nereis (Harwood et al. 1980 ex Baumann et al. 1971) Baumann et al. 1981	validly published under the ICNP	correct name
GCF_027924785.1	Vibrio	nigripulchritudo	V.nigripulchritudo	strain: TUMSAT-V.nig2	Vibrio nigripulchritudo	Vibrio nigripulchritudo (Baumann et al. 1971) Baumann et al. 1981	validly published under the ICNP	correct name
GCF_015686695.1	Vibrio	nitrifigilis	V.nitrifigilis	strain: NFV-1	Vibrio nitrifigilis	Vibrio nitrifigilis Huang et al. 2021	validly published under the ICNP	correct name
GCF_042428525.1	Vibrio	olivae	V.olivae	strain: CECT 8064	Vibrio olivae	Vibrio olivae Lucena-Padrós et al. 2015	validly published under the ICNP	correct name
GCF_000287155.2	Vibrio	ordalii	V.ordalii	strain: FS-238	Vibrio ordalii FS-238	Vibrio ordalii Schiewe et al. 1982	validly published under the ICNP	correct name
GCF_000176235.1	Vibrio	orientalis	V.orientalis	strain: CIP 102891	Vibrio orientalis CIP 102891 = ATCC 33934	Vibrio orientalis Yang et al. 1983	validly published under the ICNP	correct name
GCF_019226825.1	Vibrio	ostreae	V.ostreae	strain: OG9-811	Vibrio ostreae	Vibrio ostreae Muhammad et al. 2022	validly published under the ICNP	correct name
GCF_013074385.2	Vibrio	ostreicida	V.ostreicida	strain: PP-203	Vibrio ostreicida	Vibrio ostreicida Prado et al. 2014	validly published under the ICNP	correct name
GCF_004551525.1	Vibrio	ouci	V.ouci	strain: BEI176	Vibrio ouci	Vibrio ouci Li et al. 2020	validly published under the ICNP	correct name
GCF_002021755.1	Vibrio	owensii	V.owensii	strain: XSBZ03	Vibrio owensii	Vibrio owensii Cano-Gómez et al. 2010	validly published under the ICNP	correct name
GCF_000711795.1	Vibrio	pacinii	V.pacinii	strain: DSM 19139	Vibrio pacinii DSM 19139	Vibrio pacinii Gomez-Gil et al. 2003	validly published under the ICNP	correct name
GCF_024346995.1	Vibrio	palustris	V.palustris	strain: CECT 9027	Vibrio palustris	Vibrio palustris Lucena et al. 2017	validly published under the ICNP	correct name
GCF_009938205.1	Vibrio	panuliri	V.panuliri	strain: JCM 19500	Vibrio panuliri	Vibrio panuliri Kumari et al. 2015	validly published under the ICNP	correct name
GCF_037672085.1	Vibrio	paracholerae	V.paracholerae	strain: SIO	Vibrio paracholerae	Vibrio paracholerae Islam et al. 2022	validly published under the ICNP	correct name
GCF_000196095.1	Vibrio	parahaemolyticus	V.parahaemolyticus	strain: RIMD 2210633 substr. RIMD 2210633	Vibrio parahaemolyticus RIMD 2210633	Vibrio parahaemolyticus (Fujino et al. 1951) Sakazaki et al. 1963 (Approved Lists 1980)	validly published under the ICNP	correct name
GCF_026191655.1	Vibrio	paucivorans	V.paucivorans	strain: DBSS07	Vibrio paucivorans	Vibrio paucivorans Guo et al. 2023	validly published under the ICNP	correct name
GCF_024347015.1	Vibrio	pectenicida	V.pectenicida	strain: LMG 19642	Vibrio pectenicida	Vibrio pectenicida Lambert et al. 1998	validly published under the ICNP	correct name
GCF_024347575.1	Vibrio	pelagius	V.pelagius	strain: ATCC 25916	Vibrio pelagius	Vibrio pelagius (Baumann et al. 1971) Baumann et al. 1981	validly published under the ICNP	synonym
GCF_019977755.1	Vibrio	penaeicida	V.penaeicida	strain: IFO 15640T	Vibrio penaeicida	Vibrio penaeicida Ishimaru et al. 1995	validly published under the ICNP	correct name
GCF_033542615.1	Vibrio	plantisponsor	V.plantisponsor	strain: MSSRF60	Vibrio plantisponsor	Vibrio plantisponsor Rameshkumar et al. 2012	validly published under the ICNP	correct name
GCF_024347595.1	Vibrio	pomeroyi	V.pomeroyi	strain: LMG 20537	Vibrio pomeroyi	Vibrio pomeroyi Thompson et al. 2003	validly published under the ICNP	correct name
GCF_009938225.1	Vibrio	ponticus	V.ponticus	strain: DSM 16217	Vibrio ponticus	Vibrio ponticus Macián et al. 2005	validly published under the ICNP	correct name
GCF_024347055.1	Vibrio	porteresiae	V.porteresiae	strain: MSSRF30	Vibrio porteresiae DSM 19223	Vibrio porteresiae Rameshkumar et al. 2008	validly published under the ICNP	correct name
GCF_000467125.1	Vibrio	proteolyticus	V.proteolyticus	strain: NBRC 13287	Vibrio proteolyticus NBRC 13287	Vibrio proteolyticus (Merkel et al. 1964) Baumann et al. 1982	validly published under the ICNP	correct name
GCF_026191675.1	Vibrio	qingdaonensis	V.qingdaonensis	strain: ZSDZ65	Vibrio qingdaonensis	Vibrio qingdaonensis Guo et al. 2023	validly published under the ICNP	correct name
GCF_024529975.1	Vibrio	quintilis	V.quintilis	strain: CECT 7734	Vibrio quintilis	Vibrio quintilis Lucena et al. 2013	validly published under the ICNP	correct name
GCF_024347075.1	Vibrio	rarus	V.rarus	strain: LMG 23674	Vibrio rarus	Vibrio rarus Sawabe et al. 2007	validly published under the ICNP	correct name
GCF_000827885.1	Vibrio	renipiscarius	V.renipiscarius	strain: DCR 1-4-2	Vibrio renipiscarius	Vibrio renipiscarius Tarazona et al. 2015	validly published under the ICNP	correct name
GCF_024347095.1	Vibrio	rhizosphaerae	V.rhizosphaerae	strain: LMG 23790	Vibrio rhizosphaerae	Vibrio rhizosphaerae Ramesh Kumar and Nair 2007	validly published under the ICNP	correct name
GCF_002214395.1	Vibrio	rotiferianus	V.rotiferianus	strain: B64D1	Vibrio rotiferianus	Vibrio rotiferianus Gomez-Gil et al. 2003	validly published under the ICNP	correct name
GCF_024347115.1	Vibrio	ruber	V.ruber	strain: LMG 23124	Vibrio ruber	Vibrio ruber Shieh et al. 2003	validly published under the ICNP	correct name
GCF_002218045.2	Vibrio	rumoiensis	V.rumoiensis	strain: FERM P-14531	Vibrio rumoiensis	Vibrio rumoiensis Yumoto et al. 1999	validly published under the ICNP	correct name
GCF_007990935.1	Vibrio	sagamiensis	V.sagamiensis	strain: NBRC 104589	Vibrio sagamiensis NBRC 104589	Vibrio sagamiensis Yoshizawa et al. 2011	validly published under the ICNP	correct name
GCF_002811245.1	Vibrio	salilacus	V.salilacus	strain: DSG-S6	Vibrio salilacus	Vibrio salilacus Zhong et al. 2015	validly published under the ICNP	correct name
GCF_021272385.1	Vibrio	salinus	V.salinus	strain: DNF-1	Vibrio salinus	Vibrio salinus Huang et al. 2023	validly published under the ICNP	correct name
GCF_040869025.1	Vibrio	scophthalmi	V.scophthalmi	strain: 20FBVib0200	Vibrio scophthalmi	Vibrio scophthalmi Cerdà-Cuéllar et al. 1997	validly published under the ICNP	correct name
GCF_042430465.1	Vibrio	sinaloensis	V.sinaloensis	strain: CECT 7298	Vibrio sinaloensis	Vibrio sinaloensis Gomez-Gil et al. 2008	validly published under the ICNP	correct name
GCF_003605645.1	Vibrio	sinensis	V.sinensis	strain: BEI233	Vibrio sinensis	Vibrio sinensis Li et al. 2020	validly published under the ICNP	correct name
GCF_050870795.1	Vibrio	sinus	V.sinus	strain: S4M6	Vibrio sinus	Vibrio sinus Wang et al. 2023	validly published under the ICNP	correct name
GCF_001854765.1	Vibrio	sonorensis	V.sonorensis	strain: CAIM 1076	Vibrio sonorensis	Vibrio sonorensis González-Castillo et al. 2017	validly published under the ICNP	correct name
GCF_024347135.1	Vibrio	spartinae	V.spartinae	strain: CECT 9026	Vibrio spartinae	Vibrio spartinae Lucena et al. 2017	validly published under the ICNP	correct name
GCF_022812045.1	Vibrio	splendidus	V.splendidus	strain: 2_C04b	Vibrio splendidus	Vibrio splendidus (Beijerinck 1900) Baumann et al. 1981	validly published under the ICNP	correct name
GCF_921293875.1	Vibrio	stylophorae	V.stylophorae	isolate: KTW-12, strain: CECT 7929	Vibrio stylophorae	Vibrio stylophorae Sheu et al. 2011	validly published under the ICNP	correct name
GCF_003569005.1	Vibrio	superstes	V.superstes	strain: JCM 21480	Vibrio superstes	Vibrio superstes Hayashi et al. 2003	validly published under the ICNP	correct name
GCF_002119525.1	Vibrio	syngnathi	V.syngnathi	strain: K08M4	Vibrio syngnathi	Vibrio syngnathi Chibani et al. 2023	validly published under the ICNP	correct name
GCF_009938185.1	Vibrio	taketomensis	V.taketomensis	strain: C4III291	Vibrio taketomensis	Vibrio taketomensis Tanaka et al. 2021	validly published under the ICNP	correct name
GCF_030409945.1	Vibrio	tapetis	V.tapetis	strain: CECT 8851	Vibrio tapetis subsp. quintayensis	Vibrio tapetis Borrego et al. 1996	validly published under the ICNP	correct name
GCF_003311805.1	Vibrio	tarriae	V.tarriae	strain: 2017 V-1038	Vibrio tarriae	Vibrio tarriae Islam et al. 2022	validly published under the ICNP	correct name
GCF_024347635.1	Vibrio	tasmaniensis	V.tasmaniensis	strain: LMG 20012	Vibrio tasmaniensis	Vibrio tasmaniensis Thompson et al. 2003	validly published under the ICNP	correct name
GCF_900089835.1	Vibrio	thalassae	V.thalassae	strain: CECT8203	Vibrio thalassae	Vibrio thalassae Tarazona et al. 2014	validly published under the ICNP	correct name
GCF_024347655.1	Vibrio	toranzoniae	V.toranzoniae	strain: CECT 7225	Vibrio toranzoniae	Vibrio toranzoniae Lasa et al. 2013	validly published under the ICNP	correct name
GCF_001547935.1	Vibrio	tritonius	V.tritonius	strain: AM2	Vibrio tritonius	Vibrio tritonius Sawabe et al. 2015	validly published under the ICNP	correct name
GCF_000772105.1	Vibrio	tubiashii	V.tubiashii	strain: 19109	Vibrio tubiashii ATCC 19109	Vibrio tubiashii Hada et al. 1984	validly published under the ICNP	correct name
GCF_016900875.1	Vibrio	ulleungensis	V.ulleungensis	strain: 188UL20-2	Vibrio ulleungensis	Vibrio ulleungensis Moon and Park 2021	validly published under the ICNP	correct name
GCF_003263785.1	Vibrio	variabilis	V.variabilis	strain: CAIM 1454	Vibrio variabilis	Vibrio variabilis Chimetto et al. 2011	validly published under the ICNP	correct name
GCF_003856525.1	Vibrio	viridaestus	V.viridaestus	strain: LJC006	Vibrio viridaestus	Vibrio viridaestus Li et al. 2020	validly published under the ICNP	correct name
GCF_002224265.1	Vibrio	vulnificus	V.vulnificus	strain: ATCC 27562	Vibrio vulnificus NBRC 15645 = ATCC 27562	Vibrio vulnificus (Reichelt et al. 1979) Farmer 1980	validly published under the ICNP	correct name
GCF_900100015.1	Vibrio	xiamenensis	V.xiamenensis	strain: CGMCC 1.10228	Vibrio xiamenensis	Vibrio xiamenensis Gao et al. 2012	validly published under the ICNP	correct name
GCF_003716875.1	Vibrio	zhugei	V.zhugei	strain: HBUAS61001	Vibrio zhugei	Vibrio zhugei Guo et al. 2019	validly published under the ICNP	correct name
GCF_011064285.1	Vibrio	ziniensis	V.ziniensis	strain: ZWAL4003	Vibrio ziniensis	Vibrio ziniensis Wu et al. 2021	validly published under the ICNP	correct name
GCF_008369605.1	Vibrio	cholerae	V.cholerae	strain: RFB16	Vibrio cholerae	Vibrio cholerae Pacini 1854 (Approved Lists 1980)	validly published under the ICNP, conserved name	correct name
